# Histone deacetylase inhibition expands cellular proteostasis repertoires to enhance neuronal stress resilience

**DOI:** 10.1101/2024.08.21.608176

**Authors:** Caitlin A. Taylor, Maya Maor-Nof, Wendy A. Herbst, Shihong Max Gao, Xinyue Li, Eyal Metzl-Raz, Aaron Hidalgo, Faria Zafar, Callista Yee, Birgitt Schüle, Meng C. Wang, Aaron D. Gitler, Kang Shen

**Affiliations:** Department of Biology, Stanford University, Stanford, CA 94305, USA; Department of Biology, Technion - Israel Institute of Technology, Haifa, Israel; Department of Genetics, Stanford University School of Medicine, Stanford, CA 94305, USA; Janelia Research Campus, Howard Hughes Medical Institute, Ashburn, VA, USA; Department of Pathology, Stanford University School of Medicine, Stanford, CA, 94305, USA; Howard Hughes Medical Institute, Stanford University, Stanford, CA 94305, USA; The Phil and Penny Knight Initiative for Brain Resilience, Stanford University, Stanford, CA, 94305 USA; Chan Zuckerberg Biohub - San Francisco, San Francisco, CA, 94158, USA

## Abstract

Neurons are long-lived, terminally differentiated cells with limited regenerative capacity. The maintenance of proteostasis and membrane protein trafficking is essential for neuronal function throughout development and aging. Cellular stressors, including endoplasmic reticulum (ER) protein folding stress and endosomal membrane trafficking stress, accumulate as neurons age and correlate with age-dependent neurodegeneration. However, how neurons coordinate stress responses across diverse cellular perturbations remains poorly understood. Here we demonstrate that histone deacetylases (HDACs) constrain the flexibility of neurons to engage distinct molecular pathways in response to different types of stress. Genetic or pharmacological inhibition of class I HDACs enhances neuronal resilience to both ER protein folding stress and endosomal membrane trafficking stress in *C. elegans* and mammalian neurons. RNA sequencing analyses in *C. elegans*, mouse, and human iPSC-derived neurons reveal that HDAC inhibition makes neurons more developmentally plastic and induces a permissive transcriptional state that likely represents partial cell fate reprogramming. These transcriptomic changes enable neurons to activate latent proteostasis pathways tailored to the specific nature of the stress. Given the growing excitement around partial reprogramming as a strategy to reset the epigenetic clock, our findings establish a direct link between epigenetic modulation and the neuronal stress response, pointing to new therapeutic strategies for enhancing neuronal resilience in aging and disease.
