## Supplemental Table 1 for "Histone deacetylase inhibition expands cellular proteostasis repertoires to enhance neuronal stress resilience"

### Sheet: Strain List
Group 1: PVD morphology
Genotype	Description
bmdSi350 I; wySi996 V	wild-type PVD
bmdSi350 sin-3(tm1276) I; wySi996 V	sin-3(Δ) mutant PVD
bmdSi350 hda-3(ok1991) I; wySi996 V	hda-3(Δ) mutant PVD
bmdSi350 rab-10(ok1494) I; wySi996 V	rab-10(Δ) mutant PVD
bmdSi350 I; ire-1(wy1569) II; wySi996 V	ire-1(Δ) mutant PVD
bmdSi350 rab-10(ok1494) sin-3(tm1276) I; wySi996 V	rab-10(Δ) sin-3(Δ) double mutant PVD
bmdSi350 rab-10(ok1494) hda-3(ok1991) I; wySi996 V	rab-10(Δ) hda-3(Δ) double mutant PVD
bmdSi350 sin-3(tm1276) I; ire-1(wy1569) II; wySi996 V	ire-1(Δ), sin-3(Δ) double mutant PVD
bmdSi350 rab-10(ok1494) sin-3(wy1123) I/hT2 (I;III); wySi996 V	rab-10(Δ), sin-3(wy1123) double mutant PVD
bmdSi350 rab-10(ok1494) sin-3(wy1435) I/hT2 (I;III); wySi996 V	rab-10(Δ), sin-3(wy1435) double mutant PVD
bmdSi350 rab-10(ok1494) sin-3(wy1340) I/hT2 (I;III); wySi996 V	rab-10(Δ), sin-3(wy1340) double mutant PVD
bmdSi350 rab-10(ok1494) sin-3(wy1241) I; wySi996 V	rab-10(Δ), sin-3(loxP) double mutant PVD with no Cre
bmdSi350 rab-10(ok1494) sin-3(wy1241) I; wySi1018; wySi996 V	rab-10(Δ), sin-3(loxP) double mutant PVD with V5 Cre
bmdSi350 rab-10(ok1494) sin-3(tm1276) I; wySi1050 III; wySi996 V	rab-10(Δ) sin-3(Δ) double mutant PVD with pan-tissue SIN-3 overexpression
bmdSi350 rab-10(ok1494) sin-3(tm1276) I; wySi1047 III; wySi996 V	rab-10(Δ) sin-3(Δ) double mutant PVD with pan-neuronal SIN-3 overexpression
bmdSi350 sin-3(tm1276) I; ire-1(wy1569) II; wySi1050 III; wySi996 V	ire-1(Δ) sin-3(Δ) double mutant PVD with pan-tissue SIN-3 overexpression
bmdSi350 dma-1(tm5159) I; wySi996 V	dma-1(Δ) mutant PVD
bmdSi350 dma-1(tm5159) sin-3(wy1336) I/hT2(I;III); wySi996 V	dma-1(Δ), sin-3(Δ) double mutant PVD
bmdSi350 I; hda-2(ok1479) ire-1(wy1951) II/mIn1 II; wySi996 V	ire-1(Δ), hda-2(Δ) double mutant PVD
bmdSi350 hda-3(ok1991) I; ire-1(wy1569) II; wySi996 V	ire-1(Δ), hda-3(Δ) double mutant PVD
bmdSi350 I; ire-1(wy1569) II/mIn1 II; wySi996 V; hda-4(ok518)X	ire-1(Δ), hda-4(Δ) double mutant PVD
bmdSi350 I; ire-1(wy1569) hda-5(wy1968)/mIn1 II II; wySi996 V	ire-1(Δ), hda-5(Δ) double mutant PVD
bmdSi350 I; ire-1(wy1569) II/mIn1 II; hda-6(tm3436) IV; wySi996 V	ire-1(Δ), hda-6(Δ) double mutant PVD
bmdSi350 I; ire-1(wy1569) hda-10(tm2996) II; wySi996 V	ire-1(Δ), hda-10(Δ) double mutant PVD
bmdSi350 I; ire-1(wy1569) II/mIn1 II; wySi996 hda-11(tm7128) V	ire-1(Δ), hda-11(Δ) double mutant PVD
bmdSi350 I; ire-1(wy1569) II; wySi996 arid-1(wy1749) V	ire-1(Δ), arid-1(Δ) double mutant PVD
bmdSi350 I; ire-1(wy1569) II; athp-1(wy1748) III; wySi996 V	ire-1(Δ), athp-1(Δ) double mutant PVD
bmdSi350 I; wySi996 sel-1(wy1737) V	sel-1(Δ) mutant PVD
bmdSi350 sin-3(tm1276) I; ire-1(wy1569) II/mIn1 II; wySi996 sel-1(wy1737) V	ire-1(Δ), sin-3(Δ), sel-1(Δ) triple mutant PVD
bmdSi350 sin-3(tm1276) I; ire-1(wy1569) II/mIn1 II; wySi987 III; wySi996 sel-1(wy1737) V	ire-1(Δ), sin-3(Δ), sel-1(Δ) triple mutant PVD with PVD-specific SEL-1 overexpression
bmdSi350 I; ire-1(wy1569) II; wySi987 III; wySi996 V	ire-1(Δ) single mutant PVD with PVD-specific SEL-1 overexpression
bmdSi350 I; wySi996 sel-11(wy1740) V	sel-11(Δ) mutant PVD
bmdSi350 sin-3(tm1276) I; ire-1(wy1569) II/mIn1 II; wySi996 sel-11(wy1740) V	ire-1(Δ), sin-3(Δ), sel-11(Δ) triple mutant PVD
bmdSi350 sin-3(tm1276) I; ire-1(wy1569) II/mIn1 II; wySi1013 III; wySi996 sel-11(wy1740) V	ire-1(Δ), sin-3(Δ), sel-11(Δ) triple mutant PVD with PVD-specific SEL-11 overexpression
bmdSi350 I; ire-1(wy1569) II; wySi1013 III; wySi996 V	ire-1(Δ) single mutant PVD with PVD-specific SEL-11 overexpression
bmdSi350 I; manf-1(wy1746) IV; wySi996 V	manf-1(Δ) mutant PVD
bmdSi350 sin-3(tm1276) I; ire-1(wy1569) II/mIn1 II; manf-1(wy1746) IV; wySi996 V	ire-1(Δ), sin-3(Δ), manf-1(Δ) triple mutant PVD
bmdSi350 sin-3(tm1276) I; ire-1(wy1569) II/mIn1 II; wySi984 III; manf-1(wy1746) IV; wySi996 V	ire-1(Δ), sin-3(Δ), manf-1(Δ) triple mutant PVD with PVD-specific MANF-1 overexpression
bmdSi350 I; ire-1(wy1569) II; wySi984 III; wySi996 V	ire-1(Δ) single mutant PVD with PVD-specific MANF-1 overexpression
bmdSi350 I; wySi996 V; atf-6(ok551) X	atf-6(Δ) mutant PVD
bmdSi350 sin-3(tm1276) I; ire-1(wy1569) II/mIn1 II; wySi996 V; atf-6(ok551) X	ire-1(Δ), sin-3(Δ), atf-6(Δ) triple mutant PVD
bmdSi350 sin-3(tm1276) I; ire-1(wy1569) II/mIn1 II; wySi1049 III; wySi996 V; atf-6(ok551) X	ire-1(Δ), sin-3(Δ), atf-6(Δ) triple mutant PVD with PVD-specific ATF-6 overexpression
bmdSi350 I; ire-1(wy1569) II; wySi1049 III; wySi996 V	ire-1(Δ) single mutant PVD with PVD-specific ATF-6 overexpression
bmdSi350 I; wySi996 V; pek-1(ok275) X	pek-1(Δ) mutant PVD
bmdSi350 sin-3(tm1276) I; ire-1(wy1569) II/mIn1 II; wySi996 V; pek-1(ok275) X	ire-1(Δ), sin-3(Δ), pek-1(Δ) triple mutant PVD
bmdSi350 sin-3(tm1276) I; ire-1(wy1569) II/mIn1 II; wySi1051 III; wySi996 V; pek-1(ok275) X	ire-1(Δ), sin-3(Δ), pek-1(Δ) triple mutant PVD with PVD-specific PEK-1 overexpression
bmdSi350 I; ire-1(wy1569) II; wySi1051 III; wySi996 V	ire-1(Δ) single mutant PVD with PVD-specific PEK-1 overexpression
bmdSi350 I; wySi1018 III; wySi996 V; hsp-3(wy2124) X	hsp-3(cKO) mutant PVD
bmdSi350 sin-3(tm1276) I; ire-1(wy1569) II; wySi1018 III; wySi996 V; hsp-3(wy2124) X	ire-1(Δ), sin-3(Δ), hsp-3(cKO) triple mutant PVD
bmdSi350 I; ire-1(wy1569) II; wySi1114 III; wySi996 V	ire-1(Δ) single mutant PVD with PVD-specific HSP-3 overexpression
bmdSi350 I; wySi1018 III; manf-1(wy1746) IV/nT1(IV;V); wySi996 sel-11(wy1740) sel-1(wy1737) V/nT1(IV;V); hsp-3(wy2124) pek-1(ok275) atf-6(ok551) X	6x mutant of manf-1(Δ), sel-1(Δ), sel-11(Δ), pek-1(Δ), atf-6(Δ), hsp-3(cKO)
bmdSi350 sin-3(tm1276) I; ire-1(wy1569) II; der-2(tm6098) III; wySi996 V	ire-1(Δ), sin-3(Δ), der-2(Δ) triple mutant PVD
bmdSi350 sin-3(tm1276) I; ire-1(wy1569) II/mIn1 II; wySi996 V; edem-3(ok1790) X	ire-1(Δ), sin-3(Δ), edem-3(Δ) triple mutant PVD
bmdSi350 sin-3(tm1276) I; ire-1(wy1569) II/mIn1 II; skn-1a(mg570) IV; wySi996 V	ire-1(Δ), sin-3(Δ), skn-1a(*) triple mutant PVD
bmdSi350 sin-3(tm1276) I; ire-1(wy1569) II; xbp-1(tm2482) III; wySi996 V	ire-1(Δ), sin-3(Δ), xbp-1(Δ) triple mutant PVD
bmdSi350 sin-3(tm1276) marc-6(wy1747) I; ire-1(wy1569) II; wySi996 V	ire-1(Δ), sin-3(Δ), marc-6(Δ) triple mutant PVD
bmdSi350 sin-3(tm1276) hrdl-1(wy1744) I; ire-1(wy1569) II; wySi996 V	ire-1(Δ), sin-3(Δ), hrdl-1(Δ) triple mutant PVD
bmdSi350 sin-3(tm1276) I; ire-1(wy1569) II; edem-1(tm5069) IV; wySi996 V	ire-1(Δ), sin-3(Δ), edem-1(Δ) triple mutant PVD
bmdSi350 sin-3(tm1276) I; ire-1(wy1569) II; rnf-5(tm794) III; wySi996 V	ire-1(Δ), sin-3(Δ), rnf-5(Δ) triple mutant PVD
bmdSi350 sin-3(tm1276) I; ire-1(wy1569) II; hlh-30(tm1978) IV; wySi996 V	ire-1(Δ), sin-3(Δ), hlh-30(Δ) triple mutant PVD
bmdSi350 sin-3(tm1276) I; ire-1(wy1569) II/mIn1 II; xbp-1(tm2482) III; wySi996 V	ire-1(Δ), sin-3(Δ), xbp-1(Δ) triple mutant PVD
bmdSi350 eif-2alpha(wy1867) sin-3(tm1276) I; ire-1(wy1569) II/mIn1 II; wySi996 V	ire-1(Δ), sin-3(Δ), eif-2alpha(S49A) triple mutant PVD
bmdSi350 sin-3(tm1276) I; hsp-4(wy2160) ire-1(wy1569) II/mIn1 II; wySi996 V	ire-1(Δ), sin-3(Δ), hsp-4(Δ) triple mutant PVD
bmdSi350 rab-10(ok1494) sin-3(tm1276) I; wySi996 sel-1(wy1737) V	rab-10(Δ) sin-3(Δ), sel-1(Δ) triple mutant PVD
bmdSi350 rab-10(ok1494) sin-3(tm1276) I; wySi996 sel-11(wy1740) V	rab-10(Δ) sin-3(Δ), sel-11(Δ) triple mutant PVD
bmdSi350 rab-10(ok1494) sin-3(tm1276) I; manf-1(wy1746) IV; wySi996 V	rab-10(Δ) sin-3(Δ), manf-1(Δ) triple mutant PVD
bmdSi350 rab-10(ok1494) sin-3(tm1276) I; wySi996 V; pek-1(ok275) X	rab-10(Δ) sin-3(Δ), pek-1(Δ) triple mutant PVD
bmdSi350 rab-10(ok1494) sin-3(tm1276) I; wySi996 V; atf-6(ok551) X	rab-10(Δ) sin-3(Δ), atf-6(Δ) triple mutant PVD
bmdSi350 I; wySi993 III; wySi996 V	PVD-specific overexpression of RAB-11.1[S25N]
bmdSi350 rab-10(ok1494) I; wySi993 III; wySi996 V	rab-10(Δ) mutant PVD with PVD-specific overexpression of RAB-11.1[S25N]
bmdSi350 rab-10(ok1494) sin-3(tm1276) I; wySi993 III; wySi996 V	rab-10(Δ) sin-3(Δ) double mutant PVD with PVD-specific overexpression of RAB-11.1[S25N]
bmdSi350 I; ire-1(wy1569) II; wySi993 III; wySi996 V	ire-1(Δ), sin-3(Δ) double mutant PVD with PVD-specific overexpression of RAB-11.1[S25N]
bmdSi350 I; unc-16(e109) III; wySi996 V	unc-16(Δ) single mutant PVD
bmdSi350 rab-10(ok1494) I; unc-16(e109) III; wySi996 V	rab-10(Δ) unc-16(Δ) double mutant PVD
bmdSi350 sin-3(tm1276) rab-10(ok1494) I; unc-16(e109) III; wySi996 V	rab-10(Δ) sin-3(Δ) unc-16(Δ) triple mutant PVD
bmdSi350 sin-3(tm1276) I; ire-1(wy1569) II; unc-16(e109) III; wySi996 V	ire-1(Δ) sin-3(Δ) unc-16(Δ) triple mutant PVD
Group 2: DMA-1 expression and localization
Genotype	Description
dma-1(wy1246) I; rab-7(wy1479) II; wySi937 V; glo-1(zu391) X	wild type, DMA-1::GFP/mScarlet::RAB-7
sin-3(tm1276) dma-1(wy1937) I; rab-7(wy1479) II; wySi937 V; glo-1(zu391) X	sin-3(Δ) mutant, DMA-1::GFP/mScarlet::RAB-7
rab-10(ok1494) dma-1(wy1246) I /hT2 (I;III); rab-7(wy1479[mScarlet::FLPon(F3)::rab-7]) II; wySi937 V; glo-1(zu391) X	rab-10(Δ) mutant, DMA-1::GFP/mScarlet::RAB-7
rab-10(ok1494) dma-1(wy1937) sin-3(tm1276) I /hT2 (I;III); rab-7(wy1479) II; wySi937 V; glo-1(zu391) X	rab-10(Δ) sin-3(Δ) double mutant, DMA-1::GFP/mScarlet::RAB-7
dma-1(wy1246) I; ire-1(wy1569) rab-7(wy1479[mScarlet::FLPon(F3)::rab-7])/mIn1 II; wySi937 V; glo-1(zu391) X	ire-1(Δ) mutant, DMA-1::GFP/mScarlet::RAB-7
dma-1(wy1937) sin-3(tm1276) I; ire-1(wy1569) rab-7(wy1479)/mIn1 II; wySi937 V; glo-1(zu391) X	ire-1(Δ) sin-3(Δ) double mutant, DMA-1::GFP/mScarlet::RAB-7
dma-1(wy1246[DMA-1::GFP]) spcs-1(wy2004[mScarlet::FLPon(F3)::spcs-1]) I; wySi937 V; glo-1(zu391) X	wild type, DMA-1::GFP/mScarlet::SP12
dma-1(wy1937) sin-3(tm1276) spcs-1(wy2004) I/hT2 (I;III); wySi937 V; glo-1(zu391) X	sin-3(Δ) mutant, DMA-1::GFP/mScarlet::SP12
rab-10(ok1494) dma-1(wy1246) spcs-1(wy2004) I/hT2 (I;III); wySi937 V; glo-1(zu391) X	rab-10(Δ) mutant, DMA-1::GFP/mScarlet::SP12
rab-10(ok1494) dma-1(wy1937) sin-3(tm1276) spcs-1(wy2004) I/hT2 (I;III); wySi937 V; glo-1(zu391) X	rab-10(Δ) sin-3(Δ) double mutant, DMA-1::GFP/mScarlet::SP12
dma-1(wy1246) spcs-1(wy2004); ire-1(wy1569) II/mIn1 II; wySi937 V; glo-1(zu391) X	ire-1(Δ) mutant, DMA-1::GFP/mScarlet::SP12
dma-1(wy1937) sin-3(tm1276) spcs-1(wy2004); ire-1(wy1569) II/mIn1 II; wySi937 V; glo-1(zu391) X	ire-1(Δ) sin-3(Δ) double mutant, DMA-1::GFP/mScarlet::SP12
dma-1(wy1246) I; wySi960 V; glo-1(zu391) X	wild type, DMA-1::GFP/mcd8::mScarlet::PVD
rab-10(ok1494) dma-1(wy1246) I/hT2(I;III); wySi960 V; glo-1(zu391) X	rab-10(Δ) mutant, DMA-1::GFP/mcd8::mScarlet::PVD
dma-1(wy1246) I; ire-1(wy1569) II/mIn1 II; wySi960 V; glo-1(zu391) X	ire-1(Δ) mutant, DMA-1::GFP/mcd8::mScarlet::PVD
rab-10(ok1494) dma-1(wy1937) sin-3(tm1276) I /hT2 (I;III); wySi960 V; glo-1(zu391) X	rab-10(Δ) sin-3(Δ) double mutant, DMA-1::GFP/mcd8::mScarlet::PVD
dma-1(wy1937) sin-3(tm1276) I; ire-1(wy1569) II/mIn1 II; wySi960 V; glo-1(zu391) X	ire-1(Δ), sin-3(Δ) double mutant, DMA-1::GFP/mcd8::mScarlet::PVD
dma-1(wy1246) I; wySi960 sel-1(wy1737) V; glo-1(zu391) X	sel-1(Δ) mutant, DMA-1::GFP/mcd8::mScarlet::PVD
dma-1(wy1937) sin-3(tm1276) I; ire-1(wy1569) II/mIn1 II; wySi960 sel-1(wy1737) V; glo-1(zu391) X	ire-1(Δ), sin-3(Δ), sel-1(Δ) triple mutant, DMA-1::GFP/mcd8::mScarlet::PVD
dma-1(wy1246) I; wySi960 sel-11(wy1740) V; glo-1(zu391) X	sel-11(Δ) mutant, DMA-1::GFP/mcd8::mScarlet::PVD
dma-1(wy1937) sin-3(tm1276) I; ire-1(wy1569) II/mIn1 II; wySi960 sel-11(wy1740) V; glo-1(zu391) X	ire-1(Δ), sin-3(Δ), sel-11(Δ) triple mutant, DMA-1::GFP/mcd8::mScarlet::PVD
dma-1(wy1246) I; manf-1(wy1746) IV; wySi960 V; glo-1(zu391) X	manf-1(Δ) mutant, DMA-1::GFP/mcd8::mScarlet::PVD
dma-1(wy1937) sin-3(tm1276) I; ire-1(wy1569) II/mIn1 II; manf-1(wy1746) IV; wySi960 V; glo-1(zu391) X	ire-1(Δ), sin-3(Δ), manf-1(Δ) triple mutant, DMA-1::GFP/mcd8::mScarlet::PVD
dma-1(wy1246) I; wySi960 V; glo-1(zu391) atf-6(ok551) X	atf-6(Δ) mutant, DMA-1::GFP/mcd8::mScarlet::PVD
dma-1(wy1937) sin-3(tm1276) I; ire-1(wy1569) II/mIn1 II; wySi960 V; glo-1(zu391) atf-6(ok551) X	ire-1(Δ), sin-3(Δ), atf-6(Δ) triple mutant, DMA-1::GFP/mcd8::mScarlet::PVD
dma-1(wy1246) I; wySi960 V; glo-1(zu391) pek-1(ok275) X	pek-1(Δ) mutant, DMA-1::GFP/mcd8::mScarlet::PVD
dma-1(wy1937) sin-3(tm1276) I; ire-1(wy1569) II/mIn1 II; wySi960 V; glo-1(zu391) pek-1(ok275) X	ire-1(Δ), sin-3(Δ), pek-1(Δ) triple mutant, DMA-1::GFP/mcd8::mScarlet::PVD
rab-10(ok1494) dma-1(wy1937) sin-3(tm1276) I/hT2 I; wySi993 III/hT2 III; wySi960 V; glo-1(zu391) X	rab-10(Δ) sin-3(Δ) double mutant with PVD-specific overexpression of RAB-11.1[S25N], DMA-1::GFP/mcd8::mScarlet::PVD
Group 3: HDAC complex expression
Genotype	Description
hda-3(wy1294[hda-3::GFPnovo2]) I; wySi960 V; glo-1(zu391) X	wild type, HDA-3::GFP
sin-3(tm1276) hda-3(wy1294[hda-3::GFPnovo2]) I; wySi960 V; glo-1(zu391) X	sin-3(Δ) mutant, HDA-3::GFP
rab-10(ok1494) hda-3(wy1294[hda-3::GFPnovo2]) I/hT2(I;III); wySi960 V; glo-1(zu391) X	rab-10(Δ) mutant, HDA-3::GFP
hda-3(wy1294[hda-3::GFPnovo2]) I; ire-1(wy1569) II/mIn1 II; wySi960 V; glo-1(zu391) X	ire-1(Δ) mutant, HDA-3::GFP
sin-3(wy1401[sin-3::GFPnovo2]) I; wySi960 V; glo-1(zu391) X	wild type, SIN-3::GFP
sin-3(wy1401[sin-3::GFPnovo2]) hda-3(ok1991) I; wySi960 V; glo-1(zu391) X	hda-3(Δ) mutant, SIN-3::GFP
rab-10(ok1494) sin-3(wy1401[sin-3::GFPnovo2]) I/hT2 (I;III); wySi960 V; glo-1(zu391) X	rab-10(Δ) mutant, SIN-3::GFP
sin-3(wy1401[sin-3::GFPnovo2]) I; ire-1(wy1569) II/mIn1 II; wySi960 V; glo-1(zu391) X	ire-1(Δ) mutant, SIN-3::GFP
Group 4: Rab compartment expression
Genotype	Description
rab-5(wy1333) I; wySi968 V; glo-1(zu391) X	wild type, GFP::RAB-5/mcd8::mScarlet::PVD
sin-3(tm1276) rab-5(wy1333) I/hT2 (I;III); wySi968 V; glo-1(zu391) X	sin-3(Δ) mutant, GFP::RAB-5/mcd8::mScarlet::PVD
rab-10(ok1494) rab-5(wy1333) I/hT2 (I;III); wySi968 V; glo-1(zu391) X	rab-10(Δ) mutant, GFP::RAB-5/mcd8::mScarlet::PVD
rab-10(ok1494) sin-3(tm1276) rab-5(wy1333) I/hT2 (I;III); wySi968 V; glo-1(zu391) X	rab-10(Δ) sin-3(Δ) double mutant, GFP::RAB-5/mcd8::mScarlet::PVD
rab-7(wy1390) II; wySi968 V; glo-1(zu391) X	wild type, GFP::RAB-7/mcd8::mScarlet::PVD
sin-3(tm1276) I; rab-7(wy1390) II; wySi968 V; glo-1(zu391) X	sin-3(Δ) mutant, GFP::RAB-7/mcd8::mScarlet::PVD
rab-10(ok1494) I/hT2(I;III); rab-7(wy1390) II; wySi968 V; glo-1(zu391) X	rab-10(Δ) mutant, GFP::RAB-7/mcd8::mScarlet::PVD
rab-10(ok1494) sin-3(tm1276) I/hT2(I;III); rab-7(wy1390) II; wySi968 V; glo-1(zu391) X	rab-10(Δ) sin-3(Δ) double mutant, GFP::RAB-7/mcd8::mScarlet::PVD
rab-11.1(wy1389) I; wySi968 V; glo-1(zu391) X	wild type, GFP::RAB-11.1/mcd8::mScarlet::PVD
rab-11.1(wy1389) sin-3(tm1276) I/hT2 (I;III); wySi968 V; glo-1(zu391) X	sin-3(Δ) mutant, GFP::RAB-11.1/mcd8::mScarlet::PVD
rab-11.1(wy1389) rab-10(ok1494) I/hT2 (I;III); wySi968 V; glo-1(zu391) X	rab-10(Δ) mutant, GFP::RAB-11.1/mcd8::mScarlet::PVD
rab-11.1(wy1389) rab-10(ok1494) sin-3(tm1276) I/hT2 (I;III); wySi968 V; glo-1(zu391) X	rab-10(Δ) sin-3(Δ) double mutant, GFP::RAB-11.1/mcd8::mScarlet::PVD
Group 5: ERAD substrate expression
Genotype	Description
wySi1008 V	wild type, cpl-1[W32A,Y35A]:mScarlet single copy transgene in PVD
wySi1008 sel-1(wy1737) V	sel-1(Δ) mutant, cpl-1[W32A,Y35A]:mScarlet single copy transgene in PVD
wySi1008 sel-11(wy1740) V	sel-11(Δ) mutant, cpl-1[W32A,Y35A]:mScarlet single copy transgene in PVD
sin-3(tm1276) I; wySi1008 V	sin-3(Δ) mutant, cpl-1[W32A,Y35A]:mScarlet single copy transgene in PVD
sin-3(tm1276) I; wySi1008 sel-1(wy1737) V	sin-3(Δ) sel-1(Δ) double mutant, cpl-1[W32A,Y35A]:mScarlet single copy transgene in PVD
sin-3(tm1276) I; wySi1008 sel-11(wy1740) V	sin-3(Δ) sel-11(Δ) double mutant, cpl-1[W32A,Y35A]:mScarlet single copy transgene in PVD
Group 6: P2A Transcriptional Reporters
Genotype	Description
manf-1(wy2316) IV; wySi960 V; glo-1(zu391) X	wild type, manf-1 transcriptional reporter
sin-3(wy1241) I; wySi1018 III; manf-1(wy2316) IV; wySi960 V; glo-1(zu391) X	sin-3(cKO), manf-1 transcriptional reporter
ire-1(wy1447) II; wySi1018 III; manf-1(wy2316) IV; wySi960 V; glo-1(zu391) X	ire-1(cKO), manf-1 transcriptional reporter
sin-3(wy1241) I; ire-1(wy1447) II; wySi1018 III; manf-1(wy2316) IV; wySi960 V; glo-1(zu391) X	ire-1(cKO) sin-3(cKO), manf-1 transcriptional reporter
wySi960 sel-11(wy2271) V; glo-1(zu391) X	wild type, sel-11 transcriptional reporter
sin-3(wy1241) I; wySi1018 III; wySi960, sel-11(wy2271) V; glo-1(zu391) X	sin-3(cKO), sel-11 transcriptional reporter
ire-1(wy1447) II; wySi1018 III; wySi960 sel-11(wy2271) V; glo-1(zu391) X	ire-1(cKO), sel-11 transcriptional reporter
sin-3(wy1241) I; ire-1(wy1447) II; wySi1018 III; wySi960, sel-11(wy2271) V; glo-1(zu391) X	ire-1(cKO) sin-3(cKO), sel-11 transcriptional reporter
wySi960 V; atf-6(wy2272) glo-1(zu391) X	wild type, atf-6 transcriptional reporter
sin-3(wy1241) I; wySi1018 III; wySi960 V; atf-6(wy2272) glo-1(zu391) X	sin-3(cKO), atf-6 transcriptional reporter
ire-1(wy1447) II; wySi1018 III; wySi960 V; atf-6(wy2272) glo-1(zu391) X	ire-1(cKO), atf-6 transcriptional reporter
sin-3(wy1241) I; ire-1(wy1447) II; wySi1018 III; wySi960 V; atf-6(wy2272) glo-1(zu391) X	ire-1(cKO) sin-3(cKO), atf-6 transcriptional reporter
wySi960 V; hsp-3(wy2314) glo-1(zu391) X	wild type, hsp-3 transcriptional reporter
sin-3(wy1241) I; wySi1018 III; wySi960 V; hsp-3(wy2314) glo-1(zu391) X	sin-3(cKO), hsp-3 transcriptional reporter
ire-1(wy1447) II/mIn1 II; wySi1018 III; wySi960 V; hsp-3(wy2314) glo-1(zu391) X	ire-1(cKO), hsp-3 transcriptional reporter
sin-3(wy1241) I; ire-1(wy1447) II/mIn1 II; wySi1018 III; wySi960 V; hsp-3(wy2314) glo-1(zu391) X	ire-1(cKO) sin-3(cKO), hsp-3 transcriptional reporter

### Sheet: gRNAs for CRISPR
Allele	sgRNA	Description
rab-11.1(wy1947)	tacagctcagcagtaaagAT	mScarlet::FLPon(F3)::rab-11.1
dma-1(wy1937)	CTTCGTGAGCGACAGTACAA	internal DMA-1::GFP, identical to wy1246, CRISPR in sin-3(tm1276) background
sin-3(wy1336)	ctgaaaggcaaaagcgagag, ctgtagtaggtcaaaagacg	full deletion of sin-3. identical to wy1340, CRISPR in dma-1(tm5159) background
sin-3(wy1340)	ctgaaaggcaaaagcgagag, ctgtagtaggtcaaaagacg	full deletion of sin-3
sin-3(wy1241)	ctgaaaggcaaaagcgagag, ctgtagtaggtcaaaagacg	loxP::sin-3::loxP
sin-3(wy1401)	GCACGATAGCTGATAATTGT	sin-3::GFPnovo2
hrdl-1(wy1744)	tggaatttcagATGAATACG, cttgtcatttcaaagctacc	full deletion of hrdl-1
spcs-1(wy2004)	attacataattaaccATGGA	mScarlet::FLPon(F3)::spcs-1
marc-6(wy1747)	ttcagaatcctcaaaccgaA, aaagattcacacggaaaaac	full deletion of marc-6
hda-3(wy1294)	GGCGAAAATGTGGCATAAtt	hda-3::GFPnovo2
ire-1(wy1569)	tggtggttgatgacgccccg, aaacatgaggacaagaccat	deletes 2nd half of ire-1 (all exons after unc-105 locus )
ire-1(wy1951)	tggtggttgatgacgccccg, aaacatgaggacaagaccat	deletes 2nd half of ire-1. identical to wy1569, CRISPR in hda-2(ok1479) background
ire-1(wy1447)	tggtggttgatgacgccccg, aaacatgaggacaagaccat	flanks second half of ire-1 with lox2722 sites
hda-5(wy1968)	cataatcggtcaaacatcag, tagactccatttagactgtc	full deletion of hda-5
rab-7(wy1479)	cttccagtgaacaaaaATGT	mScarlet::FLPon(F3)::rab-7
athp-1(wy1748)	aatagtatgtgaatcgagga, atcaaaatacgtgatattca	full deletion of athp-1
manf-1(wy1746)	CTCATctgctggaaaaaaca, cacgattatcacatgtagaa	full deletion of manf-1
manf-1(wy2316)	cacgattatcacatgtagaa	insertion of P2A::egl-13NLS::mNG at C-terminus
sel-11(wy1740)	ATACCCTCATctgaattccg, gacaacgagaaattaattac	full deletion of sel-11
sel-11(wy2271)	gacaacgagaaattaattac	insertion of P2A::egl-13NLS::mNG at C-terminus
sel-1(wy1737)	TAGTAGCAACAGTGTCAGAT, ggaatgtgcttaactgggca	full deletion of sel-1
arid-1(wy1749)	gaattgagctggactcgccg, agagtatcgagaaaatgcgt	full deletion of arid-1
hsp-3(wy2124)	gtaagacaaagttaaacgct, tcagttactaggttgcgttg	loxP::hsp-3::loxP
hsp-3(wy2314)	GTCGTCAGATCCCTCTTCTG	insertion of P2A::egl-13NLS::mNG at C-terminus
atf-6(wy2272)	gttgatcaatatcagtaTCA	insertion of P2A::egl-13NLS::mNG at C-terminus
